# Linking molecular pathways and islet cell dysfunction in human type 1 diabetes

**DOI:** 10.1101/2025.02.20.639325

**Authors:** Theodore dos Santos, Xiao Qing Dai, Robert C Jones, Aliya F Spigelman, Hannah M Mummey, Jessica D Ewald, Cara E Ellis, James G Lyon, Nancy Smith, Austin Bautista, Jocelyn E Manning Fox, Norm F. Neff, Angela Detweiler, Michelle Tan, Rafael Arrojo E Drigo, Jianguo Xia, Joan Camunas-Soler, Kyle J Gaulton, Stephen Quake, Patrick E MacDonald

## Abstract

Type 1 diabetes (T1D) is characterized by the autoimmune destruction of most insulin-producing β-cells, along with dysregulated glucagon secretion from pancreatic α-cells. We conducted an integrated analysis that combines electrophysiological and transcriptomic profiling, along with machine learning, of islet cells from T1D donors to investigate the mechanisms underlying their dysfunction. Surviving β-cells exhibit altered electrophysiological properties and transcriptomic signatures indicative of increased antigen presentation, metabolic reprogramming, and impaired protein translation. In α-cells, we observed hyper-responsiveness and increased exocytosis, which are associated with upregulated immune signaling, disrupted transcription factor localization and lysosome homeostasis, as well as dysregulation of mTORC1 complex signaling. Notably, key genetic risk signals for T1D were enriched in transcripts related to α-cell dysfunction, including MHC class I which were closely linked with α-cell dysfunction. Our data provide novel insights into the molecular underpinnings of islet cell dysfunction in T1D, highlighting pathways that may be leveraged to preserve residual β-cell function and modulate α-cell activity. These findings underscore the complex interplay between immune signaling, metabolic stress, and cellular identity in shaping islet cell phenotypes in T1D.

**Highlights:**

- Surviving β-cells in T1D show disrupted electrical function linked to metabolic reprogramming and immune stress.
- Transcripts associated with α-cell dysfunction are enriched in genetic risk alleles for T1D.
- Upregulated MHC class I and impaired nuclear localization of key transcription factors associate with α-cell dysfunction in T1D.
- T1D α-cells exhibit increased hyper-activity, lysosomal imbalance and impaired mTORC1 signaling, which promotes dysregulated glucagon secretion.
