## Supplemental Table 1 for "Linking molecular pathways and islet cell dysfunction in human type 1 diabetes"

### Sheet: Donor Information
Donors	RRID	Source	Age (Years)	Sex	Diabetes Diagnosis	Diabetes Duration (Years)	HbA1c (%)	BMI (kg/m^2)	Cold Ischemia Time	Cell Typing	T1D Study	Alpha Patch-Seq 5mM	Beta Patch-Seq 5mM	Alpha Patch-Seq 1mM	Alpha Patch-Seq 10mM	AI Model Training	Alpha Correlations	Biopsy Imaging	mTOR Perifusion	Perifusion	Exocytosis Low and High Glucose	Action Potentials	Katp Current
AFKG460		R Bottino	13	Male	T1D	6.5	12.8	18	11	X	X	X	-	-	-	-	X	-	-	-	-	-	-
AFLC352		R Bottino	19	Female	T1D	8	10.9	25	16	X	X	X	X	-	-	-	X	-	-	-	-	-	-
H2280		Alberta CIL	53	Female	ND	ND	5.7	20.8	13	X	-	-	-	-	-	-	-	-	-	-	-	-	-
H2289		Alberta CIL	62	Female	ND	ND	5.7	19.1	14.2	X	-	-	-	-	-	-	-	-	-	-	-	-	-
H2294		Alberta CIL	38	Male	ND	ND	6	35.5	10.9	X	-	-	-	-	-	-	-	-	-	-	-	-	-
H2296		Alberta CIL	52	Female	ND	ND	5.2	29.2	4.3	X	-	-	-	-	-	-	-	-	-	-	-	-	-
H2332		Alberta CIL	55	Female	ND	ND	2.6	26	4.3	X	-	-	-	-	-	-	-	-	-	-	-	-	-
HPAP-064	SAMN19842593	HPAP	24	Male	T1D	0	9.7	16.98	18	X	X	X	X	X	X	-	X	-	-	-	-	-	-
nPOD-6480	SAMN15879533	nPOD	17	Male	T1D	2	10.2	27	11	X	X	X	-	-	-	-	X	-	-	-	-	-	-
R229	SAMN41425580	ADI IsletCore	22	Female	ND	ND	5.3	23.0078	2	X	-	-	-	X	-	-	-	-	-	-	-	-	-
R230	SAMN41425581	ADI IsletCore	58	Male	ND	ND	6.2	29.4118	24	X	-	-	-	-	-	-	-	-	-	-	-	-	-
R232	SAMN41425583	ADI IsletCore	66	Female	ND	ND	6.1	18.5	13.8	X	-	-	-	-	-	-	-	-	-	-	-	-	-
R233	SAMN41425584	ADI IsletCore	76	Female	ND	ND	6	19.2744	10.5	X	-	-	-	-	-	-	-	-	-	-	-	-	-
R234	SAMN41425585	ADI IsletCore	50	Female	ND	ND	5.7	31.7287	16.3	X	-	-	-	-	-	-	-	-	-	-	-	-	-
R235	SAMN41425586	ADI IsletCore	53	Female	ND	ND	5.7	24.4646	15	X	-	-	-	-	-	-	-	-	-	-	-	-	-
R237	SAMN41425588	ADI IsletCore	61	Male	ND	ND	5.9	19.6763	22.5	X	-	-	-	-	-	-	-	-	-	-	-	-	-
R238	SAMN41425589	ADI IsletCore	52	Male	ND	ND	5.7	26.0524	22.5	X	-	-	-	-	-	-	-	-	-	-	-	-	-
R239	SAMN41425590	ADI IsletCore	24	Female	ND	ND	5.5	22	11.5	X	X	X	X	X	X	X	X	-	-	-	-	-	-
R242	SAMN41425593	ADI IsletCore	46	Male	ND	ND	5.9	20.1092	13	X	X	X	X	X	-	X	X	-	-	-	-	-	-
R243	SAMN41425594	ADI IsletCore	39	Male	ND	ND	5.8	27.143	9	X	X	X	X	X	X	X	X	-	-	-	-	-	-
R246	SAMN41425597	ADI IsletCore	65	Female	ND	ND	5.8	39.2	18.75	X	-	-	-	-	-	-	-	-	-	-	-	-	-
R247	SAMN41425598	ADI IsletCore	72	Male	ND	ND		23.9	16	X	-	-	-	-	-	-	-	-	-	-	-	-	-
R252	SAMN41425603	ADI IsletCore	26	Female	ND	ND	5	25.4028	11	X	X	X	X	X	X	X	X	-	-	-	-	-	-
R253	SAMN41425604	ADI IsletCore	57	Male	ND	ND	5	25.5965	14.3	X	-	-	-	-	-	-	-	-	-	-	-	-	-
R256	SAMN41425607	ADI IsletCore	23	Male	ND	ND	5.4	32.5	12.6	X	-	-	-	-	-	-	-	-	-	-	-	-	-
R257	SAMN41425608	ADI IsletCore	56	Male	ND	ND	7.3	30.2	19	X	-	-	-	-	-	-	-	-	-	-	-	-	-
R260	SAMN41425611	ADI IsletCore	73	Female	ND	ND	6.2	26.9	11.5	X	-	-	-	-	-	-	-	-	-	-	-	-	-
R264	SAMN41425615	ADI IsletCore	44	Male	ND	ND	5.7	33.771	11	X	-	-	-	-	-	-	-	-	-	-	-	-	-
R265	SAMN41425616	ADI IsletCore	64	Male	ND	ND	6.6	37.6738	25	X	-	-	-	-	-	-	-	-	-	-	-	-	-
R269	SAMN41425620	ADI IsletCore	14	Male	ND	ND		21.5	16	X	X	X	X	X	-	X	X	-	-	-	-	-	-
R289	SAMN41425640	ADI IsletCore	44	Male	T1D	22	7.1	29.4	16	X	X	X	-	-	-	-	X	-	-	-	-	-	-
R296	SAMN41425647	ADI IsletCore	50	Female	T1D	26	6.3	23.9	24.2	X	-	-	-	-	-	-	-	-	-	-	-	-	-
R308	SAMN41425659	ADI IsletCore	20	Male	ND	ND	5.5	19.8	15.25	X	X	X	X	-	-	X	X	X	-	-	-	-	-
R316	SAMN41425667	ADI IsletCore	52	Male	ND	ND	5.7	26	21	X	-	-	-	-	-	-	-	-	-	-	-	-	-
R335	SAMN12649809	ADI IsletCore	25	Male	ND	ND	4.9	24.6	12	X	X	X	-	-	-	X	X	-	-	-	-	-	-
R336	SAMN12705698	ADI IsletCore	73	Female	ND	ND	5.4	31.1	12	X	-	-	-	-	-	-	-	-	-	-	-	-	-
R338	SAMN12731217	ADI IsletCore	30	Male	ND	ND	5.3	25.5	12.5	X	X	X	-	-	-	X	X	-	-	-	-	-	-
R339	SAMN12748653	ADI IsletCore	30	Male	T1D	16	9.2	25.7	24.5	X	X	X	-	-	-	-	X	-	-	-	-	-	-
R341	SAMN12828004	ADI IsletCore	42	Male	ND	ND		30	15.75	X	-	-	-	-	-	-	-	-	-	-	-	-	-
R342	SAMN12873195	ADI IsletCore	35	Male	ND	ND	5.5	25.1	12	X	X	X	X	-	-	X	X	-	-	-	-	-	-
R346	SAMN13065544	ADI IsletCore	27	Male	ND	ND	5.7	24.6	12	X	X	X	X	X	X	X	X	-	-	-	-	-	-
R348	SAMN13141063	ADI IsletCore	42	Female	ND	ND	5.7	16.4	15.5	X	X	X	-	X	X	X	X	-	-	-	-	-	-
R352	SAMN13440885	ADI IsletCore	64	Female	ND	ND	5.3	20.4	14.5	X	-	-	-	-	-	-	-	-	-	-	-	-	-
R353	SAMN13490043	ADI IsletCore	69	Male	ND	ND		22.7	13	X	-	-	-	-	-	-	-	-	-	-	-	-	-
R364	SAMN14338046	ADI IsletCore	58	Male	ND	ND	5.6	27.8	10.5	X	-	-	-	-	-	-	-	-	-	-	-	-	-
R365	SAMN15239415	ADI IsletCore	31	Female	ND	ND	4.8	20.3	6.75	X	X	X	X	X	X	X	X	X	-	-	-	-	-
R366	SAMN15518436	ADI IsletCore	31	Male	ND	ND	5.3	26.2	10.5	X	X	X	X	X	X	X	X	X	-	-	-	-	-
R367	SAMN15518439	ADI IsletCore	58	Female	ND	ND	5.6	30.5	4	X	-	-	-	-	-	-	-	-	-	-	-	-	-
R370	SAMN15533362	ADI IsletCore	12	Male	ND	ND	5	20.8	15.25	X	X	X	X	X	X	X	X	-	-	-	-	-	-
R372	SAMN15729823	ADI IsletCore	58	Male	ND	ND	6.1	33.2	3	X	-	-	-	-	-	-	-	-	-	-	-	-	-
R373	SAMN15671308	ADI IsletCore	31	Male	ND	ND	4.4	27.5	23	X	X	X	X	X	X	X	X	-	-	-	-	-	-
R374	SAMN15832518	ADI IsletCore	34	Male	ND	ND	5.1	24.5	18	X	X	X	X	X	X	X	X	-	-	-	-	-	-
R375	SAMN16048764	ADI IsletCore	28	Male	ND	ND	4.5	24.9	18.75	X	X	X	X	-	-	X	X	-	-	-	-	-	-
R376	SAMN16049256	ADI IsletCore	20	Male	T1D	15	11.7	26.2	2	X	X	X	X	X	X	-	X	X	-	-	-	-	-
R378	SAMN16082179	ADI IsletCore	25	Female	T1D	12	13.1	22	10	X	X	X	X	X	X	-	X	X	-	-	-	X	-
R380	SAMN16253842	ADI IsletCore	29	Male	T1D	17	5.1	19	5	X	X	X	-	X	X	-	X	X	-	-	-	X	X
R551	SAMN43365828	ADI IsletCore	57	Female	ND	ND	4.3	26	4	-	-	-	-	-	-	-	-	-	X	-	-	-	-
R552	SAMN43406972	ADI IsletCore	69	Female	ND	ND	6.5	19.5	3	-	-	-	-	-	-	-	-	-	X	-	-	-	-
R554	SAMN43546609	ADI IsletCore	23	Female	ND	ND	5.3	30.3	13	-	-	-	-	-	-	-	-	-	X	-	-	-	-
R555	SAMN43813303	ADI IsletCore	35	Male	ND	ND	5.4	28.9	16.5	-	-	-	-	-	-	-	-	-	X	-	-	-	-
R306	SAMN41425657	ADI IsletCore	22	Female	ND	ND	5.3	21.1	15	-	-	-	-	-	-	X	-	-	-	-	-	-	-
R310	SAMN41425661	ADI IsletCore	25	Male	ND	ND	5.4	26.4	11	-	-	-	-	-	-	X	-	-	-	-	-	-	-
R313	SAMN41425664	ADI IsletCore	41	Male	ND	ND	5.5	29	11	-	-	-	-	-	-	X	-	-	-	-	-	-	-
R322	SAMN12044342	ADI IsletCore	44	Female	ND	ND	4.9	23.2	12	-	-	-	-	-	-	X	-	-	-	-	-	-	-
R333	SAMN12586009	ADI IsletCore	23	Male	ND	ND	5	24	10	-	-	-	-	-	-	X	-	-	-	-	-	-	-
R340	SAMN12781046	ADI IsletCore	36	Male	ND	ND	5.3	23.3	12	-	-	-	-	-	-	X	-	-	-	-	-	-	-
R396	SAMN17833617	ADI IsletCore	32	Male	ND	ND	4.5	24.9	22	-	-	-	-	-	-	X	-	-	-	-	-	-	-
R408	SAMN19918921	ADI IsletCore	39	Male	ND	ND	5.6	27.5	2.5	-	-	-	-	-	-	X	-	-	-	-	-	-	-
R411	SAMN20929980	ADI IsletCore	29	Male	ND	ND	4.8	26	7.2	-	-	-	-	-	-	X	-	-	-	-	-	-	-
R415	SAMN22441940	ADI IsletCore	32	Male	ND	ND	5.9	26.6	16	-	-	-	-	-	-	X	-	-	-	-	-	-	-
R423	SAMN23703347	ADI IsletCore	28	Male	ND	ND	5.3	25.7	12	-	-	-	-	-	-	X	-	-	-	-	-	-	-
R424	SAMN24247018	ADI IsletCore	27	Male	ND	ND	5.7	27.5	16	-	-	-	-	-	-	X	-	-	-	-	-	-	-
R440	SAMN27289068	ADI IsletCore	35	Male	ND	ND	3.8	26.7	12	-	-	-	-	-	-	X	-	-	-	X	-	-	-
R443	SAMN28034084	ADI IsletCore	25	Female	ND	ND	5.1	23	12	-	-	-	-	-	-	X	-	-	-	X	-	-	X
R445	SAMN28455257	ADI IsletCore	33	Male	ND	ND	5.6	24.2	15	-	-	-	-	-	-	X	-	-	-	-	-	-	X
R449	SAMN29152295	ADI IsletCore	27	Female	ND	ND	5.8	21.3	15	-	-	-	-	-	-	X	-	-	-	-	-	-	-
R457	SAMN30631345	ADI IsletCore	16	Male	ND	ND	5.3	21.5	9	-	-	-	-	-	-	X	-	-	-	-	-	-	-
R429	SAMN25329509	ADI IsletCore	23	Female	T1D	4	12	23.9	11	-	-	-	-	-	-	-	-	-	-	X	X	X	X
R437	SAMN26867010	ADI IsletCore	38	Female	T1D	20	10	38.6	6.5	-	-	-	-	-	-	-	-	-	-	X	-	-	-
R515	SAMN38060115	ADI IsletCore	28	Male	ND	ND	5.3	26.1	16	-	-	-	-	-	-	-	-	-	-	X	-	-	-
R531	SAMN39996152	ADI IsletCore	46	Female	T1D	41	9.2	24.7	3.5	-	-	-	-	-	-	-	-	-	-	X	X	X	-
R539	SAMN40871524	ADI IsletCore	57	Male	T1D	unknown	8	28.1	1.8	-	-	-	-	-	-	-	-	-	-	X	-	-	-
R540	SAMN40914715	ADI IsletCore	54	Male	ND	ND	5.4	28.1	12	-	-	-	-	-	-	-	-	-	-	X	-	-	-
R564	SAMN45114368	ADI IsletCore	37	Male	ND	ND	5.4	28.7	2	-	-	-	-	-	-	-	-	-	-	-	X	X	-
R442	SAMN27916061	ADI IsletCore	53	Female	ND	ND	5.7	12.8	3.8	-	-	-	-	-	-	-	-	-	-	-	-	X	-
R159	SAMN41425510	ADI IsletCore	60	Male	ND	ND	5.5	30.4	2	-	-	-	-	-	-	-	-	-	-	-	X	-	-
R168	SAMN41425519	ADI IsletCore	44	Male	ND	ND	5.4	24.1	14.1	-	-	-	-	-	-	-	-	-	-	-	X	-	-
H1934		Alberta CIL	57	Female	ND	ND	6	51.1	10.5	-	-	-	-	-	-	-	-	-	-	-	X	-	-
H1940		Alberta CIL	26	Male	ND	ND	5.9	36.1	11.75	-	-	-	-	-	-	-	-	-	-	-	X	-	-
H1946		Alberta CIL	58	Male	ND	ND	5.9	28.2	15	-	-	-	-	-	-	-	-	-	-	-	X	-	-
H1957		Alberta CIL	35	Female	ND	ND		23.1	4.75	-	-	-	-	-	-	-	-	-	-	-	X	-	-
H1964		Alberta CIL	48	Male	ND	ND	5.7	30.2	10.75	-	-	-	-	-	-	-	-	-	-	-	X	-	-
H2349		Alberta CIL	69	Female	ND	ND	5.9	30.1	12.5	-	-	-	-	-	-	-	-	-	-	-	-	X	X
H2451		Alberta CIL	31	Male	ND	ND	5.1	22.4	5.3	-	-	-	-	-	-	-	-	-	-	-	-	X	X
ADI IsletCore - Alberta Diabetes Institute Islet Core
Alberta CIL - Alberta Clinical Islet Laboratory
HPAP - Human Pancreas Analysis Program
nPOD - network for Pancreatic Organ Donors with Diabetes
ND - no diabetes
T1D - type 1 diabetes
