## Supplemental Table 4 for "Linking molecular pathways and islet cell dysfunction in human type 1 diabetes"

### Sheet: T1D Alpha Pro-Secretion
T1D Alpha Pro-Secretory											ORA Reactome All Pathways								ORA Reactome Weighted Set Cover
Trasncript	Outlier_Removed_NormalizedTotalCapacitance_fF/pF	Outlier_Removed_NormalizedFirstDepolarizationCapacitance_fF/pF	Outlier_Removed_NormalizedLateDepolarizationCapacitance	Outlier_Removed_CalciumIntegralNormalizedtoCellSize_pC/pF	Outlier_Removed_CapacitanceNormalizedtoCalcium_fF/pC	Outlier_Removed_NormalizedPeakSodiumCurrentAmplitude_pA/pF	Outlier_Removed_NormalizedEarlyPeakCaCurrentAmplitude_pA/pF	Outlier_Removed_NormalizedLateCaCurrentAmplitude_pA/pF	Common		Gene Set	Description	Size	Expect	Ratio	P Value	FDR		Gene Set	Description	Size	Expect	Ratio	P Value	FDR
AAMP	0	1	0	1	0	1	1	1	5		R-HSA-5389840	Mitochondrial translation elongation	87	1.1458	8.7274	1.9151e-07	0.00011031		R-HSA-8951664	Neddylation	234	3.0819	2.5958	0.012151	0.24604
AES	1	1	1	0	1	1	0	0	5		R-HSA-5368286	Mitochondrial translation initiation	87	1.1458	8.7274	1.9151e-07	0.00011031		R-HSA-2467813	Separation of Sister Chromatids	188	2.476	2.8271	0.012097	0.24604
AKIRIN1	0	0	0	1	0	0	1	1	3		R-HSA-5419276	Mitochondrial translation termination	87	1.1458	8.7274	1.9151e-07	0.00011031		R-HSA-6807070	PTEN Regulation	140	1.8439	3.2541	0.010419	0.24531
ANP32A	1	1	1	0	1	0	0	0	4		R-HSA-5368287	Mitochondrial translation	93	1.2248	8.1643	3.6168e-07	0.00015625		R-HSA-5358351	Signaling by Hedgehog	147	1.936	3.6156	0.0032577	0.18921
APEX1	0	1	0	1	0	1	1	1	5		R-HSA-611105	Respiratory electron transport	100	1.317	7.5928	7.1663e-07	0.00024767		R-HSA-8878166	Transcriptional regulation by RUNX2	121	1.5936	3.765	0.0052226	0.18921
APIP	1	1	1	0	0	1	1	0	5		R-HSA-163200	Respiratory electron transport, ATP synthesis by chemiosmotic coupling, and heat production by uncoupling proteins.	123	1.62	6.173	4.804e-06	0.0013835		R-HSA-450531	Regulation of mRNA stability by proteins that bind AU-rich elements	88	1.159	4.3141	0.0060273	0.19287
ASPH	0	0	0	1	0	0	1	1	3		R-HSA-1428517	The citric acid (TCA) cycle and respiratory electron transport	174	2.2916	4.8	1.7947e-05	0.0044302		R-HSA-9020702	Interleukin-1 signaling	103	1.3565	4.423	0.0023541	0.17687
ATF7	1	0	1	0	1	0	0	0	3		R-HSA-6799198	Complex I biogenesis	55	0.72437	8.2831	7.9903e-05	0.017259		R-HSA-109688	Cleavage of Growing Transcript in the Termination Region	67	0.88241	4.533	0.011641	0.24531
ATP5G2	1	0	1	0	0	1	1	1	5		R-HSA-72766	Translation	291	3.8326	3.1311	0.00045248	0.086875		R-HSA-195253	Degradation of beta-catenin by the destruction complex	82	1.08	4.6298	0.0044688	0.18921
ATP6V0E2	0	0	1	1	0	0	1	1	4		R-HSA-69229	Ubiquitin-dependent degradation of Cyclin D1	52	0.68486	7.3008	0.00058288	0.091565		R-HSA-983705	Signaling by the B Cell Receptor (BCR)	112	1.4751	4.7455	0.00067778	0.097601
BAD	1	1	0	0	0	1	1	1	5		R-HSA-75815	Ubiquitin-dependent degradation of Cyclin D	52	0.68486	7.3008	0.00058288	0.091565		R-HSA-1428517	The citric acid (TCA) cycle and respiratory electron transport	174	2.2916	4.8	1.7947e-05	0.0044302
BEX4	0	0	0	1	0	0	1	1	3		R-HSA-983705	Signaling by the B Cell Receptor (BCR)	112	1.4751	4.7455	0.00067778	0.097601		R-HSA-351202	Metabolism of polyamines	86	1.1327	5.2973	0.00092854	0.10697
C10orf10	1	0	1	0	1	1	1	0	5		R-HSA-1168372	Downstream signaling events of B Cell Receptor (BCR)	83	1.0931	5.4888	0.00076982	0.10138		R-HSA-72165	mRNA Splicing - Minor Pathway	52	0.68486	5.8406	0.0047822	0.18921
C14orf119	0	1	0	0	0	0	1	1	3		R-HSA-5362768	Hh mutants that don't undergo autocatalytic processing are degraded by ERAD	56	0.73754	6.7793	0.0008214	0.10138		R-HSA-611105	Respiratory electron transport	100	1.317	7.5928	7.1663e-07	0.00024767
C15orf61	0	0	0	0	0	1	1	1	3		R-HSA-351202	Metabolism of polyamines	86	1.1327	5.2973	0.00092854	0.10697		R-HSA-5389840	Mitochondrial translation elongation	87	1.1458	8.7274	1.9151e-07	0.00011031
C19orf43	0	1	0	1	0	0	1	0	3		R-HSA-5387390	Hh mutants abrogate ligand secretion	59	0.77705	6.4346	0.0010432	0.11266		R-HSA-901042	Calnexin/calreticulin cycle	26	0.34243	8.7609	0.0046564	0.18921
C1GALT1	1	1	0	1	0	0	0	0	3		R-HSA-187577	SCF(Skp2)-mediated degradation of p27/p21	60	0.79022	6.3273	0.0011261	0.11446		R-HSA-166208	mTORC1-mediated signalling	23	0.30292	9.9037	0.0032644	0.18921
C1orf43	0	0	0	1	0	0	1	1	3		R-HSA-5678895	Defective CFTR causes cystic fibrosis	61	0.80339	6.2236	0.0012138	0.11653		R-HSA-2160916	Hyaluronan uptake and degradation	12	0.15804	12.655	0.010425	0.24531
C20orf24	0	0	0	0	0	1	1	1	3		R-HSA-5358346	Hedgehog ligand biogenesis	65	0.85607	5.8406	0.0016161	0.14698
CACFD1	1	1	1	0	0	0	1	0	4		R-HSA-2454202	Fc epsilon receptor (FCERI) signaling	134	1.7648	3.9664	0.0019337	0.16263
CANX	0	0	0	1	0	0	1	1	3		R-HSA-5658442	Regulation of RAS by GAPs	68	0.89558	5.5829	0.0019764	0.16263
CARHSP1	1	1	1	0	0	0	1	1	5		R-HSA-5607764	CLEC7A (Dectin-1) signaling	101	1.3302	4.5106	0.0021316	0.16743
CBR4	1	1	1	0	1	0	0	0	4		R-HSA-9020702	Interleukin-1 signaling	103	1.3565	4.423	0.0023541	0.17687
CBX6	0	1	0	1	0	0	1	0	3		R-HSA-1237112	Methionine salvage pathway	6	0.079022	25.309	0.0024952	0.17966
CCDC53	0	0	0	1	0	1	1	1	4		R-HSA-5621481	C-type lectin receptors (CLRs)	142	1.8702	3.7429	0.0026852	0.1856
CDC37	0	1	0	1	0	0	1	0	3		R-HSA-8852276	The role of GTSE1 in G2/M progression after G2 checkpoint	75	0.98778	5.0619	0.0030412	0.18921
CDC73	1	0	1	0	0	1	0	0	3		R-HSA-5619084	ABC transporter disorders	76	1.0009	4.9953	0.0032215	0.18921
CDK2AP2	1	1	1	0	0	0	1	0	4		R-HSA-5358351	Signaling by Hedgehog	147	1.936	3.6156	0.0032577	0.18921
CDK4	1	1	0	1	0	1	1	1	6		R-HSA-166208	mTORC1-mediated signalling	23	0.30292	9.9037	0.0032644	0.18921
CDK5RAP1	0	1	0	1	0	1	1	1	5		R-HSA-1236978	Cross-presentation of soluble exogenous antigens (endosomes)	50	0.65852	6.0742	0.0041512	0.18921
CH17-472G23.4	1	1	1	0	0	0	0	0	3		R-HSA-211733	Regulation of activated PAK-2p34 by proteasome mediated degradation	50	0.65852	6.0742	0.0041512	0.18921
CH507-513H4.5	0	0	0	0	0	1	1	1	3		R-HSA-350562	Regulation of ornithine decarboxylase (ODC)	51	0.67169	5.9551	0.0044592	0.18921
CHD9	1	0	0	0	0	1	1	0	3		R-HSA-195253	Degradation of beta-catenin by the destruction complex	82	1.08	4.6298	0.0044688	0.18921
CHP1	0	1	0	1	0	1	1	1	5		R-HSA-2871837	FCERI mediated NF-kB activation	82	1.08	4.6298	0.0044688	0.18921
CISD2	1	1	0	1	0	0	1	0	4		R-HSA-901042	Calnexin/calreticulin cycle	26	0.34243	8.7609	0.0046564	0.18921
CLDN3	1	1	1	1	0	0	1	0	5		R-HSA-69202	Cyclin E associated events during G1/S transition	83	1.0931	4.574	0.004706	0.18921
CLDN7	0	1	0	1	0	0	1	0	3		R-HSA-1236974	ER-Phagosome pathway	83	1.0931	4.574	0.004706	0.18921
CLIC1	0	0	0	1	0	0	1	1	3		R-HSA-72165	mRNA Splicing - Minor Pathway	52	0.68486	5.8406	0.0047822	0.18921
CLU	1	1	0	1	0	0	1	1	5		R-HSA-180534	Vpu mediated degradation of CD4	52	0.68486	5.8406	0.0047822	0.18921
CNBP	1	1	1	1	0	0	1	1	6		R-HSA-349425	Autodegradation of the E3 ubiquitin ligase COP1	52	0.68486	5.8406	0.0047822	0.18921
COMMD3	1	1	0	0	0	1	1	0	4		R-HSA-8878166	Transcriptional regulation by RUNX2	121	1.5936	3.765	0.0052226	0.18921
COMT	0	0	0	0	0	1	1	1	3		R-HSA-450531	Regulation of mRNA stability by proteins that bind AU-rich elements	88	1.159	4.3141	0.0060273	0.19287
COPS3	0	0	0	1	0	1	1	1	4		R-HSA-2160916	Hyaluronan uptake and degradation	12	0.15804	12.655	0.010425	0.24531
CPNE8	1	1	1	1	0	0	1	1	6		R-HSA-109688	Cleavage of Growing Transcript in the Termination Region	67	0.88241	4.533	0.011641	0.24531
CRELD1	0	0	0	0	0	1	1	1	3		R-HSA-6807070	PTEN Regulation	140	1.8439	3.2541	0.010419	0.24531
CTR9	0	0	0	0	0	1	1	1	3		R-HSA-2467813	Separation of Sister Chromatids	188	2.476	2.8271	0.012097	0.24604
CYC1	0	0	0	1	0	0	1	1	3		R-HSA-8951664	Neddylation	234	3.0819	2.5958	0.012151	0.24604
DAD1	0	0	0	1	0	0	1	1	3
DDT	1	1	1	0	0	1	1	1	6
DERL2	1	0	1	0	0	0	1	0	3
DGCR6L	0	1	0	1	0	0	1	1	4
DMTN	0	0	1	0	0	1	1	0	3
DPYSL2	1	1	0	0	0	0	1	1	4
EIF4E	1	1	1	1	0	1	1	0	6
EIF4EBP1	0	1	0	1	0	0	1	0	3
ELOF1	1	1	0	0	0	0	1	0	3
EMC4	1	1	1	0	0	0	0	0	3
ENOPH1	0	0	1	0	0	1	1	1	4
ESD	1	1	1	0	1	0	1	0	5
FAM102A	1	1	1	0	1	0	0	0	4
FAM162A	1	1	1	0	0	0	0	0	3
FBXO7	0	0	0	1	0	0	1	1	3
FSTL5	1	1	1	0	0	0	0	0	3
FXYD5	1	1	0	0	1	0	0	0	3
GC	1	1	1	0	1	1	1	0	6
GCG	1	0	0	0	1	1	0	0	3
GIPR	1	1	0	1	0	0	0	0	3
GLS	1	0	1	0	1	0	0	0	3
GSTP1	1	1	1	0	0	0	0	0	3
H2AFZ	0	0	0	1	0	0	1	1	3
HCG4P5	1	1	1	1	0	0	1	0	5
HEXB	0	0	0	1	0	0	1	1	3
HLA-H	1	0	1	0	0	0	1	0	3
HMGB1	1	1	0	0	1	0	0	0	3
HMGN1	1	1	0	0	1	0	0	0	3
HMGN2	1	1	0	0	0	1	0	0	3
HOOK2	1	0	1	0	1	0	0	0	3
IFI6	1	1	1	0	0	0	1	0	4
ILVBL	0	1	0	1	0	0	1	0	3
IMPAD1	0	0	0	0	0	1	1	1	3
ITGB8	0	1	0	1	0	0	1	0	3
ITPR1	1	1	1	0	0	0	0	0	3
KCNK16	1	1	1	0	0	0	0	0	3
KRAS	1	1	0	0	0	0	0	1	3
KRT8P3	0	0	0	0	0	1	1	1	3
LAMTOR4	0	0	0	0	0	1	1	1	3
LOXL4	1	1	1	0	1	1	1	0	6
LRRC41	0	1	0	0	0	1	1	0	3
LRRC58	0	0	0	0	0	1	1	1	3
LYPLA2	1	1	1	0	0	1	1	1	6
MAGOHB	0	0	0	1	0	0	1	1	3
MCRIP1	0	1	0	0	0	1	1	0	3
MCUR1	1	0	1	0	1	0	0	0	3
MGRN1	1	0	1	0	1	0	1	0	4
MKKS	0	0	0	0	0	1	1	1	3
MLX	1	1	0	0	0	0	1	0	3
MOB1B	0	0	0	0	0	1	1	1	3
MPC1	1	0	1	0	0	0	1	0	3
MRPL23	0	0	0	0	0	1	1	1	3
MRPL27	0	1	0	1	0	1	1	1	5
MRPL28	1	0	1	0	0	0	1	0	3
MRPL36	1	1	0	0	0	1	1	0	4
MRPL4	0	0	0	1	0	1	1	1	4
MRPL55	1	1	1	0	1	1	1	1	7
MRPS14	1	0	1	0	1	0	0	0	3
MRPS23	0	1	0	1	0	0	1	0	3
MRPS26	1	1	0	1	0	1	1	0	5
MRPS7	0	0	0	0	0	1	1	1	3
MT-CO3	0	0	0	1	0	0	1	1	3
MTCO3P12	0	0	0	1	0	1	1	1	4
MTHFS	1	1	0	0	0	0	1	0	3
MT-RNR1	0	0	0	0	0	1	1	1	3
MT-RNR2	1	0	1	0	0	1	1	1	5
MTRNR2L12	1	1	1	0	0	1	1	1	6
MTRNR2L8	1	0	1	0	0	1	1	1	5
MTUS1	0	0	0	1	0	0	1	1	3
NAA10	0	1	1	0	0	0	1	0	3
NAA20	0	0	1	0	0	1	1	1	4
NANS	1	1	0	1	0	0	1	0	4
NDUFA3	1	0	1	0	1	0	0	0	3
NDUFA9	0	0	0	1	0	1	1	1	4
NDUFB10	0	0	0	0	0	1	1	1	3
NDUFS2	0	0	0	1	0	1	1	1	4
NDUFS4	1	1	0	0	1	0	0	0	3
NDUFV2	0	0	0	0	0	1	1	1	3
NME1	0	0	0	1	0	1	1	1	4
NR0B2	1	1	0	0	0	1	1	1	5
NT5DC3	0	1	0	0	0	1	1	1	4
NUBP2	1	0	1	0	0	0	1	0	3
NUDCD2	0	0	0	0	0	1	1	1	3
NUDT3	1	1	0	0	0	0	1	1	4
ORMDL1	1	1	0	0	0	0	1	0	3
PAFAH1B2	1	1	1	1	0	0	1	0	5
PAFAH1B3	1	1	0	0	0	0	1	0	3
PARP6	1	0	0	1	0	1	0	0	3
PDAP1	1	0	1	0	0	1	1	0	4
PDIA3	0	0	0	1	0	0	1	1	3
PDS5B	1	1	1	0	1	0	0	0	4
PGAM1	0	1	0	1	0	0	1	1	4
PGD	0	0	0	0	0	1	1	1	3
PGK1	0	0	0	0	0	1	1	1	3
PIGP	0	1	0	0	0	1	1	0	3
PIN1	1	0	1	0	0	0	1	0	3
PITPNC1	1	1	0	1	0	0	0	0	3
PLK2	1	1	1	0	1	1	0	0	5
PMF1	1	0	1	0	0	1	1	0	4
PPIA	1	1	1	0	1	0	0	0	4
PPIB	0	0	0	1	0	0	1	1	3
PRDX2	1	1	0	1	0	0	0	0	3
PRMT1	0	0	0	0	0	1	1	1	3
PSMA2	0	1	0	0	0	1	1	1	4
PSMB3	0	1	0	0	0	1	1	1	4
PSMB6	0	1	0	1	0	0	1	1	4
PSMD13	0	0	1	1	0	0	1	0	3
PVR	1	1	1	0	0	0	0	0	3
RAB4B	0	0	0	1	0	1	1	1	4
RANBP3	1	1	0	1	0	0	0	0	3
RAP1GAP	1	1	1	0	0	0	0	0	3
RBM14	0	0	0	0	0	1	1	1	3
REEP5	0	0	0	1	0	1	1	1	4
RER1	0	0	0	0	0	1	1	1	3
RHOBTB3	1	1	0	0	1	1	1	0	5
RIN2	1	1	0	0	0	1	1	1	5
ROGDI	1	1	1	0	1	1	0	0	5
RP5-1085F17.3	1	0	1	0	0	0	1	1	4
RPP21	1	0	1	0	0	0	1	1	4
RPS19BP1	0	1	0	1	0	0	1	1	4
S100A10	1	1	1	0	1	0	0	0	4
SDHC	1	1	1	0	0	0	0	0	3
SDHD	1	0	1	0	0	0	1	0	3
SDR39U1	0	0	0	1	0	1	1	1	4
SELENOT	0	1	0	1	0	0	1	1	4
SF3B5	1	0	0	0	0	0	1	1	3
SGPL1	1	1	1	0	0	0	1	1	5
SLC25A33	1	1	1	0	0	0	1	0	4
SLC25A39	1	1	0	0	0	1	1	0	4
SLC7A8	0	0	0	0	0	1	1	1	3
SNRPB	1	1	0	0	0	0	1	1	4
SNRPE	1	1	1	0	0	0	0	0	3
SNRPGP2	0	0	0	1	0	0	1	1	3
SNX2	0	0	0	1	0	0	1	1	3
SPCS2P4	0	1	0	1	0	0	1	0	3
SPTSSB	1	0	0	0	0	1	1	0	3
SRSF6	0	0	0	1	0	0	1	1	3
STAU1	1	1	1	0	0	0	0	0	3
STRN3	0	0	1	0	0	1	1	0	3
STXBP2	0	0	0	0	0	1	1	1	3
SVIL-AS1	1	0	1	0	0	0	1	0	3
TAGLN2	0	0	0	0	0	1	1	1	3
TCEB3	1	1	0	0	1	0	0	0	3
TECR	1	0	0	1	0	0	1	0	3
THAP5	1	1	1	1	0	0	1	1	6
TMEM141	1	1	1	0	0	0	1	1	5
TMEM86B	1	0	0	0	0	1	1	0	3
TNFRSF21	1	1	0	0	0	1	1	1	5
TRAPPC3	0	1	0	1	0	0	1	0	3
TRAPPC5	1	1	0	0	0	0	1	0	3
TSC22D1	0	0	1	0	0	1	1	0	3
TSC22D3	0	1	0	1	0	1	1	1	5
TUBA4A	0	0	0	1	0	0	1	1	3
TUBB	0	0	0	1	0	0	1	1	3
TUSC2	1	1	1	0	0	0	1	0	4
UBE2N	0	0	0	1	0	1	1	1	4
UQCRC1	0	0	0	1	0	0	1	1	3
VDAC2	0	0	0	1	0	1	1	1	4
VDAC3	0	0	0	0	0	1	1	1	3
VTA1	0	0	0	1	0	1	1	0	3
ZNF706	1	1	1	0	0	0	0	0	3
ZNF91	1	0	1	0	1	0	0	0	3

### Sheet: T1D Alpha Anti-Secretion
T1D Alpha Anti-Secretory											ORA Reactome All Pathways								ORA Reactome Weighted Set Cover
Trasncript	Outlier_Removed_NormalizedTotalCapacitance_fF/pF	Outlier_Removed_NormalizedFirstDepolarizationCapacitance_fF/pF	Outlier_Removed_NormalizedLateDepolarizationCapacitance	Outlier_Removed_CalciumIntegralNormalizedtoCellSize_pC/pF	Outlier_Removed_CapacitanceNormalizedtoCalcium_fF/pC	Outlier_Removed_NormalizedPeakSodiumCurrentAmplitude_pA/pF	Outlier_Removed_NormalizedEarlyPeakCaCurrentAmplitude_pA/pF	Outlier_Removed_NormalizedLateCaCurrentAmplitude_pA/pF	Common		Gene Set	Description	Size	Expect	Ratio	P Value	FDR		Gene Set	Description	Size	Expect	Ratio	P Value	FDR
AKAP9	1	1	1	1	0	1	1	1	7		R-HSA-72613	Eukaryotic Translation Initiation	119	1.8153	12.119	<2.2e-16	<2.2e-16		R-HSA-597592	Post-translational protein modification	1425	21.738	1.5641	0.0047783	0.14744
ATP13A1	1	1	1	0	1	1	1	1	7		R-HSA-72737	Cap-dependent Translation Initiation	119	1.8153	12.119	<2.2e-16	<2.2e-16		R-HSA-168256	Immune System	1997	30.464	1.5756	0.00052124	0.018014
EEF1A1P13	1	1	1	1	0	1	1	1	7		R-HSA-2408522	Selenoamino acid metabolism	118	1.8001	11.666	<2.2e-16	<2.2e-16		R-HSA-1266738	Developmental Biology	1074	16.384	2.0142	6.4754e-05	0.0025431
MBD4	1	1	1	0	1	1	1	1	7		R-HSA-927802	Nonsense-Mediated Decay (NMD)	115	1.7543	11.971	<2.2e-16	<2.2e-16		R-HSA-168249	Innate Immune System	1053	16.063	2.1166	1.752e-05	0.00077627
MT-CO2	1	1	1	1	0	1	1	1	7		R-HSA-975957	Nonsense Mediated Decay (NMD) enhanced by the Exon Junction Complex (EJC)	115	1.7543	11.971	<2.2e-16	<2.2e-16		R-HSA-1643685	Disease	1054	16.079	2.239	2.5741e-06	0.00012709
MUC13	1	1	1	0	1	1	1	1	7		R-HSA-72706	GTP hydrolysis and joining of the 60S ribosomal subunit	112	1.7085	12.291	<2.2e-16	<2.2e-16		R-HSA-199991	Membrane Trafficking	628	9.5801	2.4008	7.7742e-05	0.0029853
PTPRN	1	1	1	0	1	1	1	1	7		R-HSA-1799339	SRP-dependent cotranslational protein targeting to membrane	112	1.7085	13.462	<2.2e-16	<2.2e-16		R-HSA-8953854	Metabolism of RNA	674	10.282	3.1123	6.3798e-09	4.0831e-07
RPL3P4	1	1	1	1	0	1	1	1	7		R-HSA-156827	L13a-mediated translational silencing of Ceruloplasmin expression	111	1.6933	12.992	<2.2e-16	<2.2e-16		R-HSA-422475	Axon guidance	551	8.4054	3.6881	1.8793e-10	1.299e-08
RPS3AP47	1	1	1	1	0	1	1	1	7		R-HSA-72689	Formation of a pool of free 40S subunits	101	1.5407	13.63	<2.2e-16	<2.2e-16		R-HSA-977225	Amyloid fiber formation	106	1.617	3.7105	0.0055888	0.16943
SCG2	1	1	1	1	0	1	1	1	7		R-HSA-975956	Nonsense Mediated Decay (NMD) independent of the Exon Junction Complex (EJC)	95	1.4492	14.491	<2.2e-16	<2.2e-16		R-HSA-71291	Metabolism of amino acids and derivatives	370	5.6443	3.8977	4.2005e-08	2.4195e-06
SCG3	1	1	1	1	0	1	1	1	7		R-HSA-156842	Eukaryotic Translation Elongation	93	1.4187	14.097	<2.2e-16	<2.2e-16		R-HSA-446203	Asparagine N-linked glycosylation	302	4.607	3.9071	7.6066e-07	3.9831e-05
SERF2	1	1	1	1	0	1	1	1	7		R-HSA-2408557	Selenocysteine synthesis	93	1.4187	14.802	<2.2e-16	<2.2e-16		R-HSA-8957275	Post-translational protein phosphorylation	108	1.6475	6.0697	5.5357e-06	0.00025853
BEX1	1	1	1	0	0	1	1	1	6		R-HSA-72764	Eukaryotic Translation Termination	93	1.4187	14.097	<2.2e-16	<2.2e-16		R-HSA-2408522	Selenoamino acid metabolism	118	1.8001	11.666	<2.2e-16	<2.2e-16
CD63	1	1	1	0	0	1	1	1	6		R-HSA-156902	Peptide chain elongation	89	1.3577	14.731	<2.2e-16	<2.2e-16		R-HSA-72613	Eukaryotic Translation Initiation	119	1.8153	12.119	<2.2e-16	<2.2e-16
CD99	1	1	1	0	0	1	1	1	6		R-HSA-192823	Viral mRNA Translation	89	1.3577	14.731	<2.2e-16	<2.2e-16		R-HSA-1799339	SRP-dependent cotranslational protein targeting to membrane	112	1.7085	13.462	<2.2e-16	<2.2e-16
CFC1B	1	1	1	1	0	0	1	1	6		R-HSA-168273	Influenza Viral RNA Transcription and Replication	133	2.0289	9.8576	8.8818e-15	9.5923e-13
CHD6	1	1	1	1	0	0	1	1	6		R-HSA-9010553	Regulation of expression of SLITs and ROBOs	171	2.6086	8.4337	1.0658e-14	1.0834e-12
CHGB	1	1	1	0	1	1	1	0	6		R-HSA-376176	Signaling by ROBO receptors	218	3.3256	7.2168	2.1094e-14	2.025e-12
CKAP4	1	1	0	1	0	1	1	1	6		R-HSA-168255	Influenza Life Cycle	143	2.1814	9.1682	3.7081e-14	3.3725e-12
CTB-63M22.1	1	1	1	1	0	1	1	0	6		R-HSA-6791226	Major pathway of rRNA processing in the nucleolus and cytosol	185	2.8222	7.7955	5.6177e-14	4.8537e-12
DDX1	1	1	1	0	0	1	1	1	6		R-HSA-168254	Influenza Infection	154	2.3493	8.5134	1.571e-13	1.2927e-11
GNAS	1	1	1	0	0	1	1	1	6		R-HSA-8868773	rRNA processing in the nucleus and cytosol	195	2.9747	7.3957	1.6875e-13	1.3255e-11
NPNT	1	1	1	0	0	1	1	1	6		R-HSA-72312	rRNA processing	205	3.1273	7.0349	4.7451e-13	3.565e-11
PAM	1	1	1	0	1	1	1	0	6		R-HSA-72766	Translation	291	4.4392	5.6317	1.7064e-12	1.2286e-10
PCDH17	1	1	1	1	0	0	1	1	6		R-HSA-422475	Axon guidance	551	8.4054	3.6881	1.8793e-10	1.299e-08
RPL13P12	1	1	1	0	1	1	1	0	6		R-HSA-5663205	Infectious disease	382	5.8274	4.1185	3.2178e-09	2.1386e-07
RPL21P75	1	1	1	0	0	1	1	1	6		R-HSA-8953854	Metabolism of RNA	674	10.282	3.1123	6.3798e-09	4.0831e-07
RPS27	1	0	1	1	0	1	1	1	6		R-HSA-72649	Translation initiation complex formation	58	0.88478	11.302	1.4341e-08	8.8506e-07
SELENOK	1	1	1	0	0	1	1	1	6		R-HSA-72662	Activation of the mRNA upon binding of the cap-binding complex and eIFs, and subsequent binding to 43S	59	0.90004	11.111	1.7044e-08	1.0156e-06
VMA21	1	1	1	0	0	1	1	1	6		R-HSA-71291	Metabolism of amino acids and derivatives	370	5.6443	3.8977	4.2005e-08	2.4195e-06
ADGRG1	1	1	1	0	1	0	1	0	5		R-HSA-72695	Formation of the ternary complex, and subsequently, the 43S complex	51	0.778	11.568	6.2888e-08	3.5055e-06
B2M	1	1	1	0	0	1	1	0	5		R-HSA-72702	Ribosomal scanning and start codon recognition	58	0.88478	10.172	2.0094e-07	1.0851e-05
C11orf58	1	1	1	0	1	1	0	0	5		R-HSA-446203	Asparagine N-linked glycosylation	302	4.607	3.9071	7.6066e-07	3.9831e-05
C2CD4A	0	1	0	1	0	1	1	1	5		R-HSA-6798695	Neutrophil degranulation	479	7.3071	3.1476	9.4184e-07	4.7868e-05
C2CD4B	1	0	0	1	0	1	1	1	5		R-HSA-1643685	Disease	1054	16.079	2.239	2.5741e-06	0.00012709
CCDC186	1	1	0	0	1	0	1	1	5		R-HSA-199977	ER to Golgi Anterograde Transport	152	2.3187	5.1752	3.3954e-06	0.00016298
COPG1	1	1	1	0	1	1	0	0	5		R-HSA-8957275	Post-translational protein phosphorylation	108	1.6475	6.0697	5.5357e-06	0.00025853
COX7C	0	1	0	1	0	1	1	1	5		R-HSA-1236977	Endosomal/Vacuolar pathway	11	0.1678	23.837	1.5839e-05	0.00072026
CPE	1	1	1	0	1	1	0	0	5		R-HSA-168249	Innate Immune System	1053	16.063	2.1166	1.752e-05	0.00077627
CTSB	1	1	1	0	0	1	1	0	5		R-HSA-6807878	COPI-mediated anterograde transport	99	1.5102	5.9593	1.9165e-05	0.00082791
DNAJC12	1	1	1	0	1	1	0	0	5		R-HSA-1266738	Developmental Biology	1074	16.384	2.0142	6.4754e-05	0.0025431
EIF1AX	1	1	1	0	0	0	1	1	5		R-HSA-199991	Membrane Trafficking	628	9.5801	2.4008	7.7742e-05	0.0029853
ERLEC1	1	1	1	0	0	1	1	0	5		R-HSA-168256	Immune System	1997	30.464	1.5756	0.00052124	0.018014
FXYD3	1	0	1	0	0	1	1	1	5		R-HSA-199992	trans-Golgi Network Vesicle Budding	72	1.0984	4.5523	0.0047737	0.14744
GABRB3	1	1	1	0	1	1	0	0	5		R-HSA-597592	Post-translational protein modification	1425	21.738	1.5641	0.0047783	0.14744
GPX3	1	1	1	0	1	1	0	0	5		R-HSA-977225	Amyloid fiber formation	106	1.617	3.7105	0.0055888	0.16943
NEU1	1	1	1	0	1	1	0	0	5
NSRP1	1	0	1	1	0	1	1	0	5
PABPC1	0	1	0	1	0	1	1	1	5
PAK3	1	1	1	0	1	1	0	0	5
PALLD	1	1	1	0	1	1	0	0	5
PARM1	1	1	1	0	1	0	1	0	5
PDK4	1	1	1	0	1	1	0	0	5
PTTG1IP	1	1	0	0	0	1	1	1	5
RABAC1	0	1	0	1	0	1	1	1	5
RPL21	1	0	1	0	0	1	1	1	5
RPL21P28	1	1	1	0	0	1	1	0	5
RPS23P8	1	1	1	0	0	1	1	0	5
RPS6	1	1	0	0	0	1	1	1	5
RTN4	1	1	1	0	0	1	1	0	5
SCGN	1	0	1	0	0	1	1	1	5
SELENOS	1	1	1	0	0	1	1	0	5
SYAP1	1	1	1	0	0	0	1	1	5
SYT4	1	1	1	0	0	1	1	0	5
TMED10	1	1	1	0	1	1	0	0	5
TMEM258	1	1	1	0	0	1	1	0	5
TPT1	1	1	1	0	0	1	1	0	5
ZDHHC14	1	1	1	0	0	1	1	0	5
ACAA2	1	1	0	0	0	0	1	1	4
AHI1	0	0	0	1	0	1	1	1	4
ANXA2P2	1	1	1	0	1	0	0	0	4
ARFGAP3	1	1	0	0	0	0	1	1	4
ATP13A3	1	1	1	1	0	0	0	0	4
ATP5E	0	0	0	1	0	1	1	1	4
ATP5J	0	0	0	1	0	1	1	1	4
BTG1	0	0	0	1	0	1	1	1	4
CFC1	1	1	1	1	0	0	0	0	4
COX14	1	1	1	0	1	0	0	0	4
CPEB4	1	1	1	0	1	0	0	0	4
CPNE3	1	1	1	0	1	0	0	0	4
DEGS1	1	1	1	0	1	0	0	0	4
FKBP2	0	0	0	1	0	1	1	1	4
GGA2	1	1	1	0	1	0	0	0	4
GNS	0	1	0	1	0	0	1	1	4
GOLGA4	1	1	1	0	0	1	0	0	4
HDLBP	0	1	0	0	0	1	1	1	4
HLA-C	0	1	0	0	0	1	1	1	4
HLA-L	1	0	1	0	0	1	1	0	4
HOOK1	1	1	1	1	0	0	0	0	4
HSPA9	1	1	0	1	0	1	0	0	4
HSPB1	1	0	1	0	0	1	1	0	4
IFRD1	1	1	0	0	1	1	0	0	4
LARP1	0	0	0	1	0	1	1	1	4
LRPPRC	1	1	1	0	1	0	0	0	4
MALAT1	1	0	1	0	0	0	1	1	4
MT-CYB	1	1	1	0	1	0	0	0	4
MT-ND1	1	1	1	0	1	0	0	0	4
MYH9	0	0	0	1	0	1	1	1	4
NEAT1	1	0	1	0	0	1	1	0	4
NOMO3	1	1	1	0	1	0	0	0	4
NPDC1	0	1	0	0	0	1	1	1	4
NPM1P27	1	1	0	0	0	0	1	1	4
OS9	0	0	0	1	0	1	1	1	4
OTUD6B-AS1	0	1	0	0	0	1	1	1	4
P4HA2	1	1	0	0	1	1	0	0	4
PEMT	0	0	0	1	0	1	1	1	4
PRKCSH	0	0	0	1	0	1	1	1	4
QPCT	1	0	1	0	0	1	1	0	4
RCN2	1	1	1	0	0	0	1	0	4
RNF145	1	1	0	0	0	0	1	1	4
RPL12	0	0	0	1	0	1	1	1	4
RPL13	0	0	1	0	0	1	1	1	4
RPL3	1	0	1	0	0	1	1	0	4
RPL34	0	0	1	0	0	1	1	1	4
RPL7AP6	1	1	0	0	0	1	1	0	4
RPLP0	1	1	1	0	0	1	0	0	4
RPLP2	0	0	0	1	0	1	1	1	4
RPS24	0	0	0	1	0	1	1	1	4
S100A6	0	0	1	0	0	1	1	1	4
SARAF	1	1	1	0	1	0	0	0	4
SERPINA1	0	0	0	1	0	1	1	1	4
SMOC1	1	1	1	0	1	0	0	0	4
SMPD1	1	0	1	0	0	1	1	0	4
SON	0	0	0	1	0	1	1	1	4
SYT5	1	1	1	0	0	0	0	1	4
TAX1BP1	0	1	0	1	0	1	1	0	4
TDP2	1	1	0	0	1	0	0	1	4
TERF2IP	1	0	0	0	0	1	1	1	4
TMED7	1	1	1	0	1	0	0	0	4
TMEM178B	1	1	1	0	1	0	0	0	4
TP53I13	1	1	1	0	1	0	0	0	4
TRIP12	1	1	1	0	1	0	0	0	4
U2AF1	1	1	1	0	1	0	0	0	4
VGF	0	0	0	1	0	1	1	1	4
ZC3H11A	1	1	1	0	1	0	0	0	4
ACP1	1	1	0	0	1	0	0	0	3
AHCYL1	1	1	0	0	0	0	1	0	3
AP2A2	0	0	0	0	0	1	1	1	3
APP	1	0	1	0	1	0	0	0	3
ARF4	1	1	0	0	0	1	0	0	3
ARL6IP4	0	0	0	0	0	1	1	1	3
ARPP19	1	0	1	0	1	0	0	0	3
ATP5I	0	0	0	1	0	0	1	1	3
ATP6V1G1	0	0	0	0	0	1	1	1	3
BRD4	0	1	0	0	0	0	1	1	3
BRI3	0	0	0	0	0	1	1	1	3
C1orf122	1	1	0	1	0	0	0	0	3
CACUL1	1	0	1	0	1	0	0	0	3
CD81	0	0	0	0	0	1	1	1	3
CH507-513H4.3	1	1	0	1	0	0	0	0	3
CHPF	1	1	0	0	1	0	0	0	3
CLPTM1L	1	0	1	0	1	0	0	0	3
COPB2	1	1	1	0	0	0	0	0	3
COX17	0	0	0	1	0	1	1	0	3
COX7A2	1	1	1	0	0	0	0	0	3
CPD	0	0	0	0	0	1	1	1	3
CREB3L2	1	1	0	0	1	0	0	0	3
CRIP2	0	0	0	1	0	0	1	1	3
CSNK1D	0	0	0	0	0	1	1	1	3
CXXC5	1	0	1	0	1	0	0	0	3
DNM1L	0	0	0	0	0	1	1	1	3
DSP	0	0	0	1	0	0	1	1	3
EID1	0	0	0	1	0	0	1	1	3
EIF1	1	1	0	0	0	1	0	0	3
EIF4E2	0	0	0	0	0	1	1	1	3
ENSA	1	1	1	0	0	0	0	0	3
ESYT1	0	0	0	1	0	0	1	1	3
FABP5	1	0	1	0	1	0	0	0	3
FKBP1A	1	1	0	1	0	0	0	0	3
GCC2	0	0	0	0	0	1	1	1	3
GCLM	0	0	0	0	0	1	1	1	3
GFPT1	1	0	0	0	0	1	1	0	3
GNB2	0	0	0	0	0	1	1	1	3
GNL3	1	0	1	0	0	0	0	1	3
GOLGB1	1	1	0	0	0	1	0	0	3
HDAC5	0	0	0	0	0	1	1	1	3
HLA-B	0	0	0	0	0	1	1	1	3
HLA-G	1	1	0	1	0	0	0	0	3
HMGB3	1	0	1	0	1	0	0	0	3
HSD17B12	1	0	1	0	0	1	0	0	3
HSP90AB3P	1	1	1	0	0	0	0	0	3
HSPA8	0	0	0	0	0	1	1	1	3
IDS	0	0	0	0	0	1	1	1	3
IER3IP1	1	1	0	0	1	0	0	0	3
ITGB1	1	0	1	0	1	0	0	0	3
ITM2B	1	0	1	0	0	1	0	0	3
JTB	0	0	0	0	0	1	1	1	3
KDELR1	1	1	1	0	0	0	0	0	3
LAMP1	0	0	0	0	0	1	1	1	3
LONP2	1	0	1	0	1	0	0	0	3
LRP11	0	1	0	1	0	1	0	0	3
LRPAP1	0	0	0	0	0	1	1	1	3
MBOAT7	1	1	1	0	0	0	0	0	3
MT-CO1	1	0	1	0	1	0	0	0	3
MXRA7	1	0	1	0	0	0	1	0	3
NCSTN	1	1	1	0	0	0	0	0	3
NIPBL	0	0	1	0	0	0	1	1	3
NUCB1	1	1	1	0	0	0	0	0	3
P4HB	0	0	0	0	0	1	1	1	3
PCSK2	1	1	1	0	0	0	0	0	3
PEA15	0	0	0	0	0	1	1	1	3
PHF20L1	0	0	0	0	0	1	1	1	3
PIGT	1	1	0	0	0	1	0	0	3
PLEKHA1	1	1	1	0	0	0	0	0	3
POR	1	1	0	0	0	1	0	0	3
PPFIA1	0	0	0	0	0	1	1	1	3
PPIB	1	0	1	0	1	0	0	0	3
PPP3CB	1	0	0	0	0	0	1	1	3
PRDX4	0	0	0	0	0	1	1	1	3
PRPF40A	0	0	0	0	0	1	1	1	3
PTMA	0	0	0	0	0	1	1	1	3
PTMAP2	1	1	1	0	0	0	0	0	3
PTPRA	0	0	0	0	0	1	1	1	3
QDPR	1	0	1	0	1	0	0	0	3
RAB3GAP2	0	1	0	0	1	1	0	0	3
RBMX	1	1	1	0	0	0	0	0	3
RGS4	1	1	0	0	1	0	0	0	3
RHBDD2	1	0	1	0	1	0	0	0	3
RNASEK	1	0	1	0	0	1	0	0	3
RPL10	1	0	1	0	0	1	0	0	3
RPL10P6	1	1	1	0	0	0	0	0	3
RPL13A	1	0	1	0	0	0	1	0	3
RPL13AP25	0	0	0	0	0	1	1	1	3
RPL18	1	0	1	0	0	1	0	0	3
RPL4	0	0	0	0	0	1	1	1	3
RPL7P1	1	1	1	0	0	0	0	0	3
RPL9	0	0	1	0	0	0	1	1	3
RPL9P7	1	1	1	0	0	0	0	0	3
RPS12	0	0	0	1	0	0	1	1	3
RPS14	0	0	0	0	0	1	1	1	3
RPS16	0	0	0	1	0	1	1	0	3
RPS2P46	1	1	1	0	0	0	0	0	3
RPS4X	0	0	0	0	0	1	1	1	3
RPS8	1	0	1	0	0	0	1	0	3
S100A11	0	0	0	0	0	1	1	1	3
SCGB2A1	0	0	0	0	0	1	1	1	3
SDCBP	1	1	0	0	1	0	0	0	3
SEC11A	1	1	1	0	0	0	0	0	3
SEC31A	0	0	0	0	0	1	1	1	3
SEC61A1	1	1	0	0	1	0	0	0	3
SECISBP2	1	1	0	0	1	0	0	0	3
SEZ6L2	0	0	0	1	0	0	1	1	3
SF3A1	0	0	0	1	0	1	1	0	3
SLC35G2	1	1	0	0	1	0	0	0	3
SRP14	0	0	0	1	0	0	1	1	3
TCEA1	1	1	0	0	1	0	0	0	3
TCEAL2	0	0	0	1	0	0	1	1	3
TCEB2	0	0	0	1	0	0	1	1	3
TM9SF2	1	1	0	0	1	0	0	0	3
TMA7	0	0	0	1	0	0	1	1	3
TMCO1	1	0	1	0	1	0	0	0	3
TMED3	1	1	1	0	0	0	0	0	3
TMSB10	0	0	1	0	0	1	1	0	3
TOP1	0	0	0	0	0	1	1	1	3
TPM4	1	1	0	0	0	1	0	0	3
TPRG1L	0	0	0	0	0	1	1	1	3
TTC17	1	0	0	0	0	1	1	0	3
TUSC3	0	0	0	0	0	1	1	1	3
UBB	0	0	0	0	0	1	1	1	3
UBE2B	1	0	1	0	0	1	0	0	3
UBL3	0	0	0	0	0	1	1	1	3
UBL5	0	0	0	1	0	0	1	1	3
UBR5	0	0	0	0	0	1	1	1	3
USP11	1	1	1	0	0	0	0	0	3
VPS35	1	0	1	0	1	0	0	0	3
WNT4	1	0	1	0	0	1	0	0	3
WSB1	0	0	0	0	0	1	1	1	3
YME1L1	0	0	0	1	0	0	1	1	3

### Sheet: ND Alpha Pro-Secretion
ND Alpha Pro-Secretory											ORA Reactome All Pathways								ORA Reactome Weighted Set Cover
Trasncript	Outlier_Removed_NormalizedTotalCapacitance_fF/pF	Outlier_Removed_NormalizedFirstDepolarizationCapacitance_fF/pF	Outlier_Removed_NormalizedLateDepolarizationCapacitance	Outlier_Removed_CalciumIntegralNormalizedtoCellSize_pC/pF	Outlier_Removed_CapacitanceNormalizedtoCalcium_fF/pC	Outlier_Removed_NormalizedPeakSodiumCurrentAmplitude_pA/pF	Outlier_Removed_NormalizedEarlyPeakCaCurrentAmplitude_pA/pF	Outlier_Removed_NormalizedLateCaCurrentAmplitude_pA/pF	Common		Gene Set	Description	Size	Expect	Ratio	P Value	FDR		Gene Set	Description	Size	Expect	Ratio	P Value	FDR
MT-ATP8	1	1	1	0	1	1	1	1	7		R-HSA-72764	Eukaryotic Translation Termination	93	0.5199	17.311	1.8901e-09	3.2662e-06		R-HSA-1266738	Developmental Biology	1074	6.004	2.3318	0.0019553	0.096538
NFU1	1	1	1	1	0	1	1	1	7		R-HSA-72689	Formation of a pool of free 40S subunits	101	0.56462	15.94	3.9653e-09	3.426e-06		R-HSA-5663205	Infectious disease	382	2.1355	4.2145	0.00024522	0.012463
IFI27L2	1	1	1	0	1	1	1	0	6		R-HSA-156827	L13a-mediated translational silencing of Ceruloplasmin expression	111	0.62052	14.504	9.1915e-09	4.1965e-06		R-HSA-71291	Metabolism of amino acids and derivatives	370	2.0684	4.8346	3.3643e-05	0.0017617
PCSK2	1	1	0	1	0	1	1	1	6		R-HSA-72706	GTP hydrolysis and joining of the 60S ribosomal subunit	112	0.62611	14.374	9.9518e-09	4.1965e-06		R-HSA-72766	Translation	291	1.6268	7.3766	5.4149e-08	7.1976e-06
SCG2	1	1	1	1	1	1	0	0	6		R-HSA-2408522	Selenoamino acid metabolism	118	0.65966	13.643	1.5782e-08	4.1965e-06		R-HSA-611105	Respiratory electron transport	100	0.55903	14.311	7.2871e-08	8.9944e-06
APEH	1	0	1	0	0	1	1	1	5		R-HSA-72613	Eukaryotic Translation Initiation	119	0.66525	13.529	1.7e-08	4.1965e-06
ATP5E	1	1	1	0	0	1	1	0	5		R-HSA-72737	Cap-dependent Translation Initiation	119	0.66525	13.529	1.7e-08	4.1965e-06
ATP5L	1	1	0	1	0	1	1	0	5		R-HSA-156902	Peptide chain elongation	89	0.49754	16.079	2.9002e-08	5.5684e-06
CFC1	1	1	1	0	1	1	0	0	5		R-HSA-192823	Viral mRNA Translation	89	0.49754	16.079	2.9002e-08	5.5684e-06
CFC1B	1	1	1	0	1	1	0	0	5		R-HSA-156842	Eukaryotic Translation Elongation	93	0.5199	15.388	4.1105e-08	6.4572e-06
CRYBA2	1	1	1	0	1	1	0	0	5		R-HSA-2408557	Selenocysteine synthesis	93	0.5199	15.388	4.1105e-08	6.4572e-06
MT-ND4L	1	1	1	0	1	1	0	0	5		R-HSA-975956	Nonsense Mediated Decay (NMD) independent of the Exon Junction Complex (EJC)	95	0.53108	15.064	4.8638e-08	7.0039e-06
PLPPR2	1	1	1	0	1	0	1	0	5		R-HSA-72766	Translation	291	1.6268	7.3766	5.4149e-08	7.1976e-06
PTGES2	1	1	0	1	0	0	1	1	5		R-HSA-611105	Respiratory electron transport	100	0.55903	14.311	7.2871e-08	8.9944e-06
RPL28	1	0	1	0	1	1	1	0	5		R-HSA-1799339	SRP-dependent cotranslational protein targeting to membrane	112	0.62611	12.777	1.7679e-07	2.0367e-05
SCG3	1	1	1	1	0	1	0	0	5		R-HSA-927802	Nonsense-Mediated Decay (NMD)	115	0.64288	12.444	2.1709e-07	2.2066e-05
ANP32A	0	0	1	0	0	1	1	1	4		R-HSA-975957	Nonsense Mediated Decay (NMD) enhanced by the Exon Junction Complex (EJC)	115	0.64288	12.444	2.1709e-07	2.2066e-05
ATP5G2	1	1	0	0	1	1	0	0	4		R-HSA-163200	Respiratory electron transport, ATP synthesis by chemiosmotic coupling, and heat production by uncoupling proteins.	123	0.68761	11.635	3.6514e-07	3.5054e-05
ATP5J2	1	0	0	0	1	1	1	0	4		R-HSA-6799198	Complex I biogenesis	55	0.30747	19.514	5.516e-07	5.0167e-05
ATPIF1	1	1	1	0	1	0	0	0	4		R-HSA-168273	Influenza Viral RNA Transcription and Replication	133	0.74351	10.76	6.6527e-07	5.748e-05
C15orf48	0	1	0	1	0	1	1	0	4		R-HSA-168255	Influenza Life Cycle	143	0.79941	10.007	1.1554e-06	9.5073e-05
CD81	1	1	1	0	1	0	0	0	4		R-HSA-168254	Influenza Infection	154	0.86091	9.2925	2.0223e-06	0.00015884
COX17	1	0	1	0	1	1	0	0	4		R-HSA-9010553	Regulation of expression of SLITs and ROBOs	171	0.95594	8.3687	4.4239e-06	0.00033237
CRELD2	1	1	1	0	1	0	0	0	4		R-HSA-1428517	The citric acid (TCA) cycle and respiratory electron transport	174	0.97271	8.2244	5.0333e-06	0.0003624
DPM3	1	1	1	0	1	0	0	0	4		R-HSA-6791226	Major pathway of rRNA processing in the nucleolus and cytosol	185	1.0342	7.7354	7.9147e-06	0.00054706
DSP	1	1	1	0	1	0	0	0	4		R-HSA-72695	Formation of the ternary complex, and subsequently, the 43S complex	51	0.28511	17.537	8.8635e-06	0.00058908
ERO1B	0	0	0	1	0	1	1	1	4		R-HSA-8868773	rRNA processing in the nucleus and cytosol	195	1.0901	7.3387	1.1641e-05	0.00074504
HMGB3	1	1	1	0	1	0	0	0	4		R-HSA-72312	rRNA processing	205	1.146	6.9807	1.6752e-05	0.00096657
MBOAT2	1	1	1	0	1	0	0	0	4		R-HSA-72649	Translation initiation complex formation	58	0.32424	15.421	1.6781e-05	0.00096657
MESDC2	1	1	1	0	1	0	0	0	4		R-HSA-72702	Ribosomal scanning and start codon recognition	58	0.32424	15.421	1.6781e-05	0.00096657
MT-ATP6	1	1	1	0	0	1	0	0	4		R-HSA-72662	Activation of the mRNA upon binding of the cap-binding complex and eIFs, and subsequent binding to 43S	59	0.32983	15.159	1.8256e-05	0.0010177
MTATP6P1	1	1	1	0	0	1	0	0	4		R-HSA-376176	Signaling by ROBO receptors	218	1.2187	6.5645	2.6113e-05	0.0014101
MTATP8P1	1	1	1	0	1	0	0	0	4		R-HSA-71291	Metabolism of amino acids and derivatives	370	2.0684	4.8346	3.3643e-05	0.0017617
MT-ND6	1	1	1	0	0	1	0	0	4		R-HSA-5663205	Infectious disease	382	2.1355	4.2145	0.00024522	0.012463
MYL6	1	1	1	0	0	1	0	0	4		R-HSA-1266738	Developmental Biology	1074	6.004	2.3318	0.0019553	0.096538
NDUFB2	1	0	1	0	1	1	0	0	4		R-HSA-422475	Axon guidance	551	3.0803	2.9218	0.0032765	0.15727
NEUROD1	1	1	1	1	0	0	0	0	4
RPL37A	1	0	1	0	0	0	1	1	4
RPS11	1	0	1	0	0	0	1	1	4
SMAD5	1	1	1	0	1	0	0	0	4
SMC3	1	1	1	0	1	0	0	0	4
AK1	1	0	1	0	1	0	0	0	3
ARL8A	0	0	0	0	1	1	1	0	3
ATOX1	1	0	0	0	0	0	1	1	3
CDC42EP3	0	0	0	1	0	0	1	1	3
CHGA	1	1	0	0	1	0	0	0	3
COX4I1	0	0	0	1	0	0	1	1	3
COX6B1	0	0	0	1	0	0	1	1	3
COX7A2	1	1	1	0	0	0	0	0	3
DARS	1	1	0	0	1	0	0	0	3
EIF3K	0	1	0	0	0	0	1	1	3
GPX3	0	0	0	1	0	1	1	0	3
HIST1H4C	0	1	0	0	1	0	1	0	3
HSD17B12	0	0	0	1	0	1	0	1	3
HSP90AB3P	1	0	1	0	1	0	0	0	3
KMT5B	1	0	1	0	1	0	0	0	3
MKKS	0	0	0	1	0	0	1	1	3
MRPS24	1	1	1	0	0	0	0	0	3
MT-ND3	0	1	0	0	1	1	0	0	3
MZT2B	0	1	0	0	1	1	0	0	3
NAA38	1	1	0	0	1	0	0	0	3
NDUFA3	0	0	0	0	1	0	1	1	3
NDUFAF3	1	0	1	0	1	0	0	0	3
NDUFB1	1	1	0	0	1	0	0	0	3
NDUFB11	0	0	0	0	0	1	1	1	3
NDUFB7	1	0	1	0	0	0	1	0	3
PAX6	0	0	0	1	0	1	1	0	3
PRDX4	0	0	0	1	0	0	1	1	3
PTPRN	1	1	1	0	0	0	0	0	3
QDPR	0	1	0	0	1	1	0	0	3
RER1	1	0	1	0	0	0	1	0	3
RNF115	1	0	1	0	1	0	0	0	3
RPL10AP6	1	0	1	0	1	0	0	0	3
RPL23	0	0	0	0	0	1	1	1	3
RPL36	1	0	1	0	1	0	0	0	3
RPS21	0	0	0	0	0	1	1	1	3
RPS29	0	1	0	0	0	1	1	0	3
RPS5	1	0	1	0	1	0	0	0	3
S100A11	1	0	1	0	1	0	0	0	3
SEC24B	0	0	0	1	0	1	0	1	3
SKP1	0	0	0	1	0	0	1	1	3
TIMP1	1	0	1	0	0	1	0	0	3
TMED3	1	1	1	0	0	0	0	0	3
TMSB10	1	0	1	0	1	0	0	0	3
ZNF706	1	1	0	0	1	0	0	0	3

### Sheet: ND Alpha Anti-Secretion
ND Alpha Anti-Secretory											ORA Reactome All Pathways								ORA Reactome Weighted Set Cover
Trasncript	Outlier_Removed_NormalizedTotalCapacitance_fF/pF	Outlier_Removed_NormalizedFirstDepolarizationCapacitance_fF/pF	Outlier_Removed_NormalizedLateDepolarizationCapacitance	Outlier_Removed_CalciumIntegralNormalizedtoCellSize_pC/pF	Outlier_Removed_CapacitanceNormalizedtoCalcium_fF/pC	Outlier_Removed_NormalizedPeakSodiumCurrentAmplitude_pA/pF	Outlier_Removed_NormalizedEarlyPeakCaCurrentAmplitude_pA/pF	Outlier_Removed_NormalizedLateCaCurrentAmplitude_pA/pF	Common		Gene Set	Description	Size	Expect	Ratio	P Value	FDR		Gene Set	Description	Size	Expect	Ratio	P Value	FDR
CLK1	1	0	1	1	0	1	1	1	6		R-HSA-109581	Apoptosis	169	1.3131	9.9006	4.9014e-10	5.2704e-07		R-HSA-74160	Gene expression (Transcription)	1430	11.11	1.6201	0.024365	0.21051
EIF3I	1	1	0	1	0	1	1	1	6		R-HSA-5357801	Programmed Cell Death	172	1.3364	9.7279	6.1e-10	5.2704e-07		R-HSA-168256	Immune System	1997	15.516	1.998	4.7287e-05	0.002801
IDS	1	0	1	1	0	1	1	1	6		R-HSA-5663202	Diseases of signal transduction	378	2.9369	4.7669	1.0765e-06	0.00062005		R-HSA-199991	Membrane Trafficking	628	4.8793	2.2544	0.0089959	0.090906
YWHAZ	1	1	0	1	0	1	1	1	6		R-HSA-168249	Innate Immune System	1053	8.1814	2.8113	3.1087e-06	0.0010097		R-HSA-1643685	Disease	1054	8.1891	2.3202	0.00036225	0.0071951
ATF4	1	1	1	0	1	1	0	0	5		R-HSA-9013694	Signaling by NOTCH4	82	0.6371	10.987	3.1346e-06	0.0010097		R-HSA-8953897	Cellular responses to external stimuli	503	3.9081	2.8147	0.001681	0.023238
EIF1	1	1	1	0	1	1	0	0	5		R-HSA-9604323	Negative regulation of NOTCH4 signaling	54	0.41956	14.301	3.5059e-06	0.0010097		R-HSA-8953854	Metabolism of RNA	674	5.2367	3.0554	5.0685e-05	0.002801
ELOF1	0	1	0	1	0	1	1	1	5		R-HSA-450531	Regulation of mRNA stability by proteins that bind AU-rich elements	88	0.68372	10.238	5.0422e-06	0.0012447		R-HSA-5688426	Deubiquitination	297	2.3076	3.4669	0.0020975	0.028096
LARS	1	1	0	0	0	1	1	1	5		R-HSA-111465	Apoptotic cleavage of cellular proteins	38	0.29524	16.935	1.0275e-05	0.0021989		R-HSA-8951664	Neddylation	234	1.8181	3.8502	0.0022316	0.029306
LMNA	0	1	0	1	0	1	1	1	5		R-HSA-1234176	Oxygen-dependent proline hydroxylation of Hypoxia-inducible Factor Alpha	66	0.51279	11.701	1.1452e-05	0.0021989		R-HSA-5663202	Diseases of signal transduction	378	2.9369	4.7669	1.0765e-06	0.00062005
PAIP2	1	1	0	1	0	0	1	1	5		R-HSA-5673001	RAF/MAP kinase cascade	248	1.9269	5.1898	2.0734e-05	0.002801		R-HSA-5610787	Hedgehog 'off' state	111	0.86242	8.1167	2.3375e-05	0.002801
UGP2	1	1	1	0	1	1	0	0	5		R-HSA-5610787	Hedgehog 'off' state	111	0.86242	8.1167	2.3375e-05	0.002801		R-HSA-109581	Apoptosis	169	1.3131	9.9006	4.9014e-10	5.2704e-07
ARF6	1	1	1	0	1	0	0	0	4		R-HSA-1234174	Regulation of Hypoxia-inducible Factor (HIF) by oxygen	75	0.58272	10.297	2.4009e-05	0.002801		R-HSA-379716	Cytosolic tRNA aminoacylation	24	0.18647	10.726	0.014733	0.13687
CLPTM1L	1	0	1	0	0	0	1	1	4		R-HSA-2262749	Cellular response to hypoxia	75	0.58272	10.297	2.4009e-05	0.002801		R-HSA-210500	Glutamate Neurotransmitter Release Cycle	24	0.18647	16.088	0.00081333	0.012662
CYSTM1	0	0	0	1	0	1	1	1	4		R-HSA-8852276	The role of GTSE1 in G2/M progression after G2 checkpoint	75	0.58272	10.297	2.4009e-05	0.002801
DDX3X	1	1	1	0	1	0	0	0	4		R-HSA-5684996	MAPK1/MAPK3 signaling	254	1.9735	5.0672	2.5474e-05	0.002801
DNAJC8	0	0	0	1	0	1	1	1	4		R-HSA-1236978	Cross-presentation of soluble exogenous antigens (endosomes)	50	0.38848	12.871	4.0321e-05	0.002801
DPP7	1	1	0	0	0	0	1	1	4		R-HSA-211733	Regulation of activated PAK-2p34 by proteasome mediated degradation	50	0.38848	12.871	4.0321e-05	0.002801
DSTN	1	1	0	0	1	1	0	0	4		R-HSA-1236974	ER-Phagosome pathway	83	0.64487	9.3041	4.2837e-05	0.002801
EIF4EBP2	0	1	0	1	0	0	1	1	4		R-HSA-350562	Regulation of ornithine decarboxylase (ODC)	51	0.39625	12.618	4.4434e-05	0.002801
ELAVL1	0	1	0	0	0	1	1	1	4		R-HSA-69481	G2/M Checkpoints	168	1.3053	6.1289	4.5704e-05	0.002801
ENO1	0	0	0	1	0	1	1	1	4		R-HSA-168256	Immune System	1997	15.516	1.998	4.7287e-05	0.002801
GAS5	1	1	1	0	1	0	0	0	4		R-HSA-75153	Apoptotic execution phase	52	0.40402	12.376	4.8863e-05	0.002801
HLA-E	1	0	1	0	0	0	1	1	4		R-HSA-69229	Ubiquitin-dependent degradation of Cyclin D1	52	0.40402	12.376	4.8863e-05	0.002801
LRP6	0	0	0	1	0	1	1	1	4		R-HSA-75815	Ubiquitin-dependent degradation of Cyclin D	52	0.40402	12.376	4.8863e-05	0.002801
MORF4L2	1	1	1	0	0	1	0	0	4		R-HSA-180534	Vpu mediated degradation of CD4	52	0.40402	12.376	4.8863e-05	0.002801
NGDN	1	1	0	0	1	1	0	0	4		R-HSA-349425	Autodegradation of the E3 ubiquitin ligase COP1	52	0.40402	12.376	4.8863e-05	0.002801
PCGF5	0	1	0	1	0	0	1	1	4		R-HSA-8953854	Metabolism of RNA	674	5.2367	3.0554	5.0685e-05	0.002801
PDXK	0	0	0	1	0	1	1	1	4		R-HSA-449147	Signaling by Interleukins	462	3.5895	3.6216	5.1469e-05	0.002801
PPFIA1	0	0	0	1	0	1	1	1	4		R-HSA-8875656	MET receptor recycling	10	0.077696	38.612	5.216e-05	0.002801
PTP4A1	1	1	0	1	0	0	1	0	4		R-HSA-169911	Regulation of Apoptosis	53	0.41179	12.142	5.3626e-05	0.002801
RAN	1	1	1	0	0	1	0	0	4		R-HSA-69601	Ubiquitin Mediated Degradation of Phosphorylated Cdc25A	53	0.41179	12.142	5.3626e-05	0.002801
RHEB	1	1	1	0	1	0	0	0	4		R-HSA-69610	p53-Independent DNA Damage Response	53	0.41179	12.142	5.3626e-05	0.002801
SAMD4B	1	0	1	0	0	1	1	0	4		R-HSA-69613	p53-Independent G1/S DNA damage checkpoint	53	0.41179	12.142	5.3626e-05	0.002801
STX3	1	0	1	0	0	1	1	0	4		R-HSA-162909	Host Interactions of HIV factors	128	0.9945	7.0387	5.8523e-05	0.002801
UBE2D3	1	1	1	0	1	0	0	0	4		R-HSA-180585	Vif-mediated degradation of APOBEC3G	54	0.41956	11.917	5.874e-05	0.002801
YWHAQ	1	1	1	0	1	0	0	0	4		R-HSA-8854050	FBXL7 down-regulates AURKA during mitotic entry and in early mitosis	54	0.41956	11.917	5.874e-05	0.002801
ZBTB8OS	0	0	0	1	0	1	1	1	4		R-HSA-174113	SCF-beta-TrCP mediated degradation of Emi1	55	0.42733	11.701	6.4223e-05	0.002801
ZC3HAV1	1	1	1	0	0	1	0	0	4		R-HSA-4641257	Degradation of AXIN	55	0.42733	11.701	6.4223e-05	0.002801
ACTB	0	1	0	0	0	1	1	0	3		R-HSA-8941858	Regulation of RUNX3 expression and activity	55	0.42733	11.701	6.4223e-05	0.002801
ADD1	0	0	0	0	0	1	1	1	3		R-HSA-1280215	Cytokine Signaling in Immune system	688	5.3455	2.9932	6.4839e-05	0.002801
ANKRD54	1	1	0	0	0	1	0	0	3		R-HSA-8875555	MET activates RAP1 and RAC1	11	0.085465	35.102	7.1318e-05	0.002866
ARID4A	1	0	1	0	0	1	0	0	3		R-HSA-75035	Chk1/Chk2(Cds1) mediated inactivation of Cyclin B:Cdk1 complex	13	0.101	29.702	0.00012224	0.0035601
ARL8B	1	1	1	0	0	0	0	0	3		R-HSA-1643685	Disease	1054	8.1891	2.3202	0.00036225	0.0071951
ARVCF	0	0	0	1	0	0	1	1	3		R-HSA-162906	HIV Infection	232	1.8025	4.4382	0.00042472	0.0081212
ATG101	1	0	1	0	0	1	0	0	3		R-HSA-72163	mRNA Splicing - Major Pathway	183	1.4218	4.9232	0.00053403	0.009047
ATP6V0E1	1	1	1	0	0	0	0	0	3		R-HSA-210500	Glutamate Neurotransmitter Release Cycle	24	0.18647	16.088	0.00081333	0.012662
ATP6V1A	0	0	0	1	0	0	1	1	3		R-HSA-77387	Insulin receptor recycling	26	0.20201	14.851	0.0010332	0.015391
ATP6V1H	1	1	0	1	0	0	0	0	3		R-HSA-6802952	Signaling by BRAF and RAF fusions	60	0.46617	8.5805	0.0011861	0.016938
BIRC2	1	0	1	1	0	0	0	0	3		R-HSA-8953897	Cellular responses to external stimuli	503	3.9081	2.8147	0.001681	0.023238
BIRC6	0	0	0	0	0	1	1	1	3		R-HSA-5688426	Deubiquitination	297	2.3076	3.4669	0.0020975	0.028096
BTF3L4	1	0	1	0	0	1	0	0	3		R-HSA-8951664	Neddylation	234	1.8181	3.8502	0.0022316	0.029306
BUD31	0	1	0	0	1	1	0	0	3		R-HSA-8983432	Interleukin-15 signaling	14	0.10877	18.387	0.0051077	0.057687
C6orf48	0	1	0	0	1	1	0	0	3		R-HSA-9020591	Interleukin-12 signaling	48	0.37294	8.0442	0.00608	0.065664
CDIPT	1	1	1	0	0	0	0	0	3		R-HSA-264642	Acetylcholine Neurotransmitter Release Cycle	17	0.13208	15.142	0.0075191	0.079226
CFAP36	0	0	0	0	0	1	1	1	3		R-HSA-1839117	Signaling by cytosolic FGFR1 fusion mutants	18	0.13985	14.301	0.0084166	0.086059
CGGBP1	0	0	0	1	0	0	1	1	3		R-HSA-199991	Membrane Trafficking	628	4.8793	2.2544	0.0089959	0.090906
CIAO1	0	0	0	1	0	0	1	1	3		R-HSA-168927	TICAM1, RIP1-mediated IKK complex recruitment	20	0.15539	12.871	0.010348	0.10273
CRK	0	0	0	0	0	1	1	1	3		R-HSA-912631	Regulation of signaling by CBL	22	0.17093	11.701	0.012455	0.11957
DNAJC6	1	1	1	0	0	0	0	0	3		R-HSA-379716	Cytosolic tRNA aminoacylation	24	0.18647	10.726	0.014733	0.13687
EIF4A2	0	0	0	0	0	1	1	1	3		R-HSA-1632852	Macroautophagy	68	0.52833	5.6783	0.015771	0.14574
GADD45A	0	1	0	1	0	1	0	0	3		R-HSA-389958	Cooperation of Prefoldin and TriC/CCT in actin and tubulin folding	30	0.23309	8.5805	0.022535	0.19969
GARS	1	0	1	0	0	1	0	0	3		R-HSA-74160	Gene expression (Transcription)	1430	11.11	1.6201	0.024365	0.21051
GNAI3	1	1	0	0	0	1	0	0	3
GNL2	0	0	0	0	0	1	1	1	3
GRB2	0	0	0	1	0	1	1	0	3
HERC4	1	1	1	0	0	0	0	0	3
HNRNPH2	1	1	1	0	0	0	0	0	3
HNRNPR	0	0	0	0	0	1	1	1	3
HOOK3	0	1	0	0	0	1	1	0	3
HSD17B12	1	0	1	0	1	0	0	0	3
ID2	1	1	0	0	0	0	1	0	3
IST1	1	1	1	0	0	0	0	0	3
JAK1	0	0	0	1	0	0	1	1	3
KCNK1	0	0	0	1	0	1	1	0	3
LRRFIP1	0	0	0	1	0	1	1	0	3
M6PR	0	0	0	0	0	1	1	1	3
MAP2	0	0	0	1	0	0	1	1	3
MAP3K2	0	0	0	1	0	0	1	1	3
MGAT1	0	0	0	0	0	1	1	1	3
MPV17	0	0	0	0	0	1	1	1	3
OFD1	1	0	1	0	0	1	0	0	3
PARM1	0	0	0	0	0	1	1	1	3
PCIF1	0	0	0	0	0	1	1	1	3
POLR2C	0	0	0	1	0	0	1	1	3
PPP1R15A	1	0	1	0	0	1	0	0	3
PREPL	1	0	1	0	1	0	0	0	3
PSMA1	1	1	0	0	1	0	0	0	3
PSMA5	1	1	0	0	0	1	0	0	3
PSMB7	0	0	0	0	0	1	1	1	3
PSMD6	0	0	0	0	0	1	1	1	3
PSME2	0	0	0	1	0	0	1	1	3
RAB22A	0	0	0	0	0	1	1	1	3
RAD23A	1	1	1	0	0	0	0	0	3
RAP1B	1	0	1	0	0	1	0	0	3
RBM17	0	0	0	1	0	1	1	0	3
RBPJ	1	0	1	1	0	0	0	0	3
RPS2P55	0	0	0	1	0	0	1	1	3
SAP30BP	0	0	0	1	0	1	1	0	3
SBDS	1	1	0	1	0	0	0	0	3
SELENOT	1	0	1	0	0	1	0	0	3
SHOC2	1	1	1	0	0	0	0	0	3
SLC38A2	1	1	1	0	0	0	0	0	3
SMIM12	1	1	1	0	0	0	0	0	3
SPTAN1	0	0	0	1	0	0	1	1	3
STX1A	0	0	1	0	0	0	1	1	3
TMOD1	0	0	0	0	0	1	1	1	3
TRAPPC3	0	1	0	1	0	1	0	0	3
TSC22D1	1	1	1	0	0	0	0	0	3
TUBA1B	0	0	0	0	0	1	1	1	3
TXNRD1	1	1	0	0	0	1	0	0	3
UBR4	1	1	0	1	0	0	0	0	3
VIM	0	0	0	1	0	1	1	0	3
WDR45B	1	1	0	0	0	0	1	0	3
WSB2	0	0	0	0	0	1	1	1	3
YWHAH	0	1	0	0	1	1	0	0	3
ZC3H14	1	0	1	0	0	0	1	0	3
ZNF83	1	1	1	0	0	0	0	0	3
